# Anti-NMDAR encephalitis alters intrinsic spatiotemporal coding by enhancing neuronal coupling and clustering

**DOI:** 10.1101/2024.08.20.608793

**Authors:** Vahid Rahmati, Jürgen Graf, Mihai Ceanga, Dario Cuevas Rivera, Holger Haselmann, Sabine Liebscher, Harald Prüss, Knut Holthoff, Knut Kirmse, Christian Geis

**Author notes:** Correspondence **Address for correspondence:** Christian Geis, MD Department for Neurology Section Translational Neuroimmunology Jena University Hospital Am Klinikum 1, D-07747 Jena, Germany. These authors contributed equally (Vahid Rahmati, Jürgen Graf, Mihai Ceanga).

## Abstract

Autoimmune anti-NMDA-receptor encephalitis is characterized by severe neuropsychiatric symptoms including memory dysfunction and seizures. However, it remains enigmatic what functional changes at the multi-neuronal level mediate network dysfunction. We used two-photon *in vivo* recording in a passive-transfer mouse model with patient’s monoclonal anti-GluN1-autoantibodies during slow-wave sleep-like conditions, a critical phase for memory processing. We find enhanced functional coupling and clustering between hippocampal CA1 pyramidal neurons (PNs), which intrinsically expose the network to hypersynchrony. These connectivity changes are associated with a selective preservation of strong excitatory synapses despite overall reduced excitation, thus enhancing hub-like properties of functionally connected PNs. Furthermore, we find abnormal PN firing characteristics, decreased transmission failure, and increased similarity of spontaneous spatiotemporal activity patterns, all affecting CA1 intrinsic neuronal coding. Collectively, the functional rewiring of hippocampal networks and altered intrinsic information processing provide new mechanistic insights into the NMDAR-hypofunction consequences and pathomechanisms of anti-NMDAR encephalitis symptomatology.
