## Supplementary material for "Anti-NMDAR encephalitis alters intrinsic spatiotemporal coding by enhancing neuronal coupling and clustering": Table S1

### Sheet: Synopsis of statistics tests
Related to	Descriptive statistics	Test(s)	Test statistics
Figure 1	Group: mean ± SEM (no. of mice)
1E
CaT frequency distributions [1/s]	Ctrl-Ab: (n=9)	Permutation test of KLD, one-tailed, 1 million shuffles	P = 0.038
	GluN1-Ab: (n=9)
CaT frequency (mean of distribution) [1/s]			P = 0.1713
	Ctrl-Ab: 0.0427 ± 0.0035 (n=9)	Two-sample t-test, two-tailed	t = 1.4324
	GluN1-Ab: 0.0349 ± 0.0042 (n=9)		df = 16
1G (top)			P = 0.032
CV of ICI (significantly high CVs)	Ctrl-Ab: 1.32 ± 0.0157 (n=9)	Two-sample t-test, two-tailed	t = -2.3486
	GluN1-Ab: 1.3862 ± 0.0234 events (n=9)		df = 16
1G (bottom)			P = 0.0214
CV2 of ICI (significantly low CV2s)	Ctrl-Ab: 0.7793 ± 0.0058 (n=97)	Two-sample t-test, two-tailed	t = 2.5499
	GluN1-Ab: 0.7503 ± 0.0098 (n=9)		df = 16
1I (top)			P = 0.0255
Correlation of CV and CV2	Ctrl-Ab: 0.1280 ± 0.0355 (n=9)	Two-sample t-test, two-tailed	t = 2.4623
	GluN1-Ab: -0.0453 ± 0.0608 (n=9)		df = 16
1I (bottom)			P = 0.0099
Correlation of CV and median ICI	Ctrl-Ab: -0.0519 ± 0.0463 (n=9)	Two-sample t-test, two-tailed	t = 2.9254
	GluN1-Ab: -0.2844 ± 0.0646 (n=9)		df = 16
1J (Left)
Summed power	Ctrl-Ab: (n=9)	Curve permuation, one-tailed, 1 million shuffles	P = 0.0157
	GluN1-Ab: (n=9)
1J (right, top)			P = 0.04
Bandpower	Ctrl-Ab: 0.1319 ± 0.0039 (n=9)	Mann-Whitney U-test (exact), tow-tailed	Z = 2.03095
	GluN1-Ab: 0.1114 ± 0.0083 (n=9)		U = 64
1J (right, bottom)			P = 0.04
Bandpower	Ctrl-Ab: 0.0019 ± 0.0002 (n=9)	Mann-Whitney U-test (exact), tow-tailed	Z = -2.03095
	GluN1-Ab: 0.0029 ± 0.0004 (n=9)		U = 17
1K			P = 0.03147
Φ variability	Ctrl-Ab: 0.6758 ± 0.0322 (n=9)	Mann-Whitney U-test (exact), tow-tailed	Z = -2.11925
	GluN1-Ab: 0.9529 ± 0.1395 (n=9)		U = 16
1L			P = 0.0315
SE rate [1/min]	Ctrl-Ab: 0.5856 ± 0.0403 (n=9)	Two-sample t-test, two-tailed	t = 2.3571
	GluN1-Ab: 0.4489 ± 0.0418 (n=9)		df = 16
1M
SE-size distributions	Ctrl-Ab: (n=9)	Permutation test of KLD, one-tailed, 1 million shuffles	P = 0.037
	GluN1-Ab: (n=9)
1N (inset)			P = 0.01419
synchronization capacitiy (SC, mean)	Ctrl-Ab: 1.7192 ± 0.0836 (n=9)	Mann-Whitney U-test (exact), tow-tailed	Z = -2.38416
	GluN1-Ab: 2.5773 ± 0.3679 (n=9)		U = 13
Figure S1	Group: mean ± SEM (no. of mice)
S1A			P = 0.3346
CV of ICI (mean of distribution)	Ctrl-Ab: 1.0745 ± 0.0261 (n=9)	Two-sample t-test, two-tailed	t = -0.9949
	GluN1-Ab: 1.1139 ± 0.0297 (n=9)		df = 16
S1B			P = 0.1666
CV2 of ICI (median of distribution)	Ctrl-Ab: 0.8563 ± 0.0086 (n=9)	Two-sample t-test, two-tailed	t = 1.4490
	GluN1-Ab: 0.8311 ± 0.0151 (n=9)		df = 16
S1C (top)			P = 0.0594
CV of ICI (significantly low CVs)	Ctrl-Ab: 0.7531 ± 0.0106 (n=9)	Two-sample t-test, two-tailed	t = 2.0292
	GluN1-Ab: 0.7165 ± 0.0146 (n=9)		df = 16
S1C (bottom)			P = 0.2657
CV2 of ICI (significantly high CV2s)	Ctrl-Ab: 1.2454 ± 0.0104 (n=9)	Two-sample t-test, two-tailed	t = -1.1561
	GluN1-Ab: 1.2631 ± 0.0106 (n=9)		df = 15
S1D (top)			P = 0.0295
correlation of CV and CaT frequency	Ctrl-Ab: -0.1011 ± 0.0480 (n=9)	Two-sample t-test, two-tailed	t = -2.3893
	GluN1-Ab: 0.0885 ± 0.0632 (n=9)		df = 16
S1D (bottom)			P = 0.1143
correlation of CV2 and CaT frequency	Ctrl-Ab: -0.6777 ± 0.0226 (n=9)	Two-sample t-test, two-tailed	t = -1.6702
	GluN1-Ab: -0.6137 ± 0.0309 (n=9)		df = 16
S1E (inset)			P = 0.0339
ρICI (positive values)	Ctrl-Ab: 0.1455 ± 0.0066 (n=9)	Two-sample t-test, two-tailed	t = -2.3189
	GluN1-Ab: 0.1706 ± 0.0086 (n=9)		df = 16
S1F
Distributions active cells fraction Φ [rel.]	Ctrl-Ab: (n=9)	Permutation test of KLD, one-tailed, 1 million shuffles	P = 0.005
	GluN1-Ab: (n=9)
S1G (top)			P = 0.93143
SE-threshold [%]	Ctrl-Ab: 4.3004 ± 0.1436 (n=9)	Mann-Whitney U-test (exact), tow-tailed	Z = -0.0883
	GluN1-Ab: 4.6016 ± 0.44 (n=9)		U = 39
S1G (bottom)			P = 0.3262
Fraction of time spent in SE [%]	Ctrl-Ab: 2.82 ± 0.27 (n=9)	Two-sample t-test, two-tailed	t = 1.01288
	GluN1-Ab: 2.38 ± 0.33 (n=9)		df = 16
S1H (top)			P = 0.4713
SE duration (mean) [s]	Ctrl-Ab: 0.5143 ± 0.0154 (n=9)	Two-sample t-test, two-tailed	t = -0.7377
	GluN1-Ab: 0.5411 ± 0.0329 (n=9)		df = 16
S1H (bottom)			P = 0.9951
SE duration (range) [s]	Ctrl-Ab: 0.6896 ± 0.0362 (n=9)	Two-sample t-test, two-tailed	t = -0.0062
	GluN1-Ab: 0.6901 ± 0.0.0847 (n=9)		df = 16
Figure 2
2B (inset)			P = 0.02443
STTC (all PN pairs with postive value, median)	Ctrl-Ab: 0.0135 ± 0.0006 (n=9)	Mann-Whitney U-test (exact), tow-tailed	Z = -2.20755
	GluN1-Ab: 0.0191 ± 0.0036 (n=9)		U = 15
2C (inset)			P = 0.03147
STTC (significant PN pairs, median)	Ctrl-Ab: 0.0464 ± 0.0015 (n=9)	Mann-Whitney U-test (exact), tow-tailed	Z = -2.11925
	GluN1-Ab: 0.0664 ± 0.0101 (n=9)		U = 16
2E (top)
STTC (all PN pairs with postive value, mean)	Ctrl-Ab: (n=9)	Curve permuation, one-tailed, 1 million shuffles	P = 0.0116
	GluN1-Ab: (n=9)
2E (bottom)
STTC (significant PN pairs)	Ctrl-Ab: (n=9)	Curve permuation, one-tailed, 1 million shuffles	P = 0.0045
	GluN1-Ab: (n=9)
2F
STTC (significant PN pairs)	Ctrl-Ab: (n=9)	Curve permuation, one-tailed, 1 million shuffles	P = 0.0352
	GluN1-Ab: (n=9)
2G
PCC (all PN pairs)	Ctrl-Ab: (n=9)	Curve permuation, one-tailed, 1 million shuffles	P = 0.0315
	GluN1-Ab: (n=9)
Figure S2
S2B
Fraction of PN pairs with significant STTC [%]	Ctrl-Ab: (n=9)	Curve permuation, one-tailed, 1 million shuffles	P = 0.1818
	GluN1-Ab: (n=9)
S2C
STTC (all PN pairs with postive value)	Ctrl-Ab: (n=9)	Curve permuation, one-tailed, 1 million shuffles	P = 0.1381
	GluN1-Ab: (n=9)
At first tiling-window (0.2 sec)			P = 0.02443
STTC	Ctrl-Ab: 0.0135 ± 0.0006 (n=9)	Mann-Whitney U-test (exact), tow-tailed	Z = -2.20755
	GluN1-Ab: 0.0191 ± 0.0036 (n=9)		U = 15
At second tiling-window (0.4 sec)			P = 0.03998
STTC	Ctrl-Ab: 0.0177 ± 0.0008 (n=9)	Mann-Whitney U-test (exact), tow-tailed	Z = -2.03095
	GluN1-Ab: 0.0247 ± 0.0046 (n=9)		U = 17
S2D (left)
PCC (all PN pairs)	Ctrl-Ab: (n=9)	Curve permuation, one-tailed, 1 million shuffles	P = 0.039
	GluN1-Ab: (n=9)
S2D (right)
PCC (all PN pairs with postivie value)	Ctrl-Ab: (n=9)	Curve permuation, one-tailed, 1 million shuffles	P = 0.0138
	GluN1-Ab: (n=9)
Figure 3
3A (top)
Node degree, based on STTC	Ctrl-Ab: (n=9)	Curve permuation, one-tailed, 1 million shuffles	P = 0.0526
	GluN1-Ab: (n=9)
3A (bottom)
Node degree, based on PCC	Ctrl-Ab: (n=9)	Curve permuation, one-tailed, 1 million shuffles	P = 0.0232
	GluN1-Ab: (n=9)
3D (top)
Clustering coefficient, based on STTC	Ctrl-Ab: (n=9)	Curve permuation, one-tailed, 1 million shuffles	P = 0.0113
	GluN1-Ab: (n=9)
3D (bottom)
Clustering coefficient, based on PCC	Ctrl-Ab: (n=9)	Curve permuation, one-tailed, 1 million shuffles	P = 0.0032
	GluN1-Ab: (n=9)
3G (top)
Count	Ctrl-Ab: (n=9)	Curve permuation, one-tailed, 1 million shuffles	P = 0.0160
	GluN1-Ab: (n=9)
3G (bottom)
Ratio	Ctrl-Ab: (n=9)	Curve permuation, one-tailed, 1 million shuffles	P = 0.0864
	GluN1-Ab: (n=9)
4H (right, top)			P = 0.0352
sEPSC amplitude (all amplitudes) [pA]	Ctrl-Ab: 18.8385 ± 1.6366 (n= 6 mice/11 cells)	Two-sample t-test, two-tailed	t = 2.2377
	GluN1-Ab: 14.6348 ± 1.0622 (n=6 mice/14 cells)		df = 23
4H (right, bottom)			P = 0.10632
sEPSC amplitude (high amplitudes) [pA]	Ctrl-Ab: 82.7514 ± 21.4614 (n= 6 mice/11 cells)	Mann-Whitney U-test (exact), tow-tailed	Z = 1.61497
	GluN1-Ab: 47.9356 ± 6.8489 (n=6 mice/14 cells)		U = 107
4I (yellow-colored period)			ß = -0.000946
LTD [rel.]	Ctrl-Ab: 6 mice, 16 slices	Mixed-model analysis: group x time	SE = 0.000244
	GluN1-Ab: 7 mice, 21 slices		P < 0.0001
Figure S3
S3A (right, top)			P = 0.1357
ND (all nodes), based on STTC	Ctrl-Ab: 32.8333 ± 2.582 (n=9)	Two-sample t-test, two-tailed	t = 1.5712
	GluN1-Ab: 25.4444 ± 3.9303 (n=9)		df = 16
S3A (right, bottom)			P = 0.4530
ND (dense nodes), based on STTC	Ctrl-Ab: 96.2222 ± 9.8929 (n=9)	Two-sample t-test, two-tailed	t = 0.76913
	GluN1-Ab: 84.4444 ± 11.6885 (n=9)		df = 16
S3B (right, top)			P = 0.0378
ND (all nodes), based on PCC	Ctrl-Ab: 27.8889 ± 1.8667 (n=9)	Two-sample t-test, two-tailed	t = 2.26445
	GluN1-Ab: 20.5556 ± 2.6463 (n=9)		df = 16
S3B (right, bottom)			P = 0.1765
ND (dense nodes), based on PCC	Ctrl-Ab: 45.0000 ± 2.8333 (n=9)	Two-sample t-test, two-tailed	t = 1.4142
	GluN1-Ab: 37.9444 ± 4.1066 (n=9)		df = 16
S3C (top, left)
Small-worldness, based on STTC	Ctrl-Ab: (n=9)	Curve permuation, one-tailed, 1 million shuffles	P = 0.0081
	GluN1-Ab: (n=9)
S3C (top, middle)
Betweenness, based on STTC	Ctrl-Ab: (n=9)	Curve permuation, one-tailed, 1 million shuffles	P = 0.0358
	GluN1-Ab: (n=9)
S3C (top, right)
Eigenvector centrality, based on STTC	Ctrl-Ab: (n=9)	Curve permuation, one-tailed, 1 million shuffles	P = 0.0384
	GluN1-Ab: (n=9)
S3C (bottom, left)
Small-worldness, based on PCC	Ctrl-Ab: (n=9)	Curve permuation, one-tailed, 1 million shuffles	P = 0.0032
	GluN1-Ab: (n=9)
S3C (bottom, middle)
Betweenness, based on PCC	Ctrl-Ab: (n=9)	Curve permuation, one-tailed, 1 million shuffles	P = 0.0300
	GluN1-Ab: (n=9)
S3C (bottom, right)
Eigenvector centrality, based on PCC	Ctrl-Ab: (n=9)	Curve permuation, one-tailed, 1 million shuffles	P = 0.0329
	GluN1-Ab: (n=9)
Figure 4
4C (top, right)			P = 0.05944
MI (SE pattern pairs with significant MI)	Ctrl-Ab: 0.2188 ± 0.0098 (n=9)	Mann-Whitney U-test (exact), tow-tailed	Z = -1.8553
	GluN1-Ab: 0.2786 ± 0.0302 (n=9)		U = 19
4C (top, left)			P = 0.03998
Skewness of significant MI values	Ctrl-Ab: 1.3393 ± 0.1694 (n=9)	Mann-Whitney U-test (exact), tow-tailed	Z = 2.03095
	GluN1-Ab: 0.9835 ± 0.1563 (n=9)		U = 64
4C (bottom)
Significant MIs (pairs of thresholded SE patterns)	Ctrl-Ab: (n=9)	Curve permuation, one-tailed, 1 million shuffles	P = 0.0210
	GluN1-Ab: (n=9)
4D (inset)			P = 0.03731
MI (binned pattern pairs with significant MI)	Ctrl-Ab: 0.1673 ± 0.0051 (n=9)	Mann-Whitney U-test (exact), tow-tailed	Z = -2.03727
	GluN1-Ab: 0.2068 ± 0.0208 (n=9)		U = 17
4F (right, top)			P = 0.01876
Reliability (significant PNs)	Ctrl-Ab: 0.0007 ± 0.0007 (n=9)	Mann-Whitney U-test (exact), tow-tailed	Z = -2.29586
	GluN1-Ab: 0.0179 ± 0.0029 (n=9)		U = 14
4F (right, bottom)			P = 0.01061
Latency (significant PNs)	Ctrl-Ab: 0.2601 ± 0.0043 (n=9)	Mann-Whitney U-test (exact), tow-tailed	Z = 2.47246
	GluN1-Ab: 0.23356 ± 0.0902 (n=9)		U = 69
4G (top)
Reliability (significant PNs)	Ctrl-Ab: (n=9)	Curve permuation, one-tailed, 1 million shuffles	P = 0.006
	GluN1-Ab: (n=9)
4G (bottom)
Latency (significant PNs)	Ctrl-Ab: (n=9)	Curve permuation, one-tailed, 1 million shuffles	P = 0.0059
	GluN1-Ab: (n=9)
Figure S4
S4A (left)
MI of all SE pattern pairs	Ctrl-Ab: (n=9)	Curve permuation, one-tailed, 1 million shuffles	P = 0.0254
	GluN1-Ab: (n=9)
S4A (right)
Fraction of SE pattern pairs with significant MI	Ctrl-Ab: (n=9)	Curve permuation, one-tailed, 1 million shuffles	P = 0.0901
	GluN1-Ab: (n=9)
S4B (left)
MI of all binned pattern pairs	Ctrl-Ab: (n=9)	Curve permuation, one-tailed, 1 million shuffles	P = 0.1564
	GluN1-Ab: (n=9)
S4B (middle)
MI of significant binned pattern pairs	Ctrl-Ab: (n=9)	Curve permuation, one-tailed, 1 million shuffles	P = 0.3005
(for statistics realted to the star see 4D [inset])	GluN1-Ab: (n=9)
S4B (right)
Fraction of binned pattern pairs with significant MI	Ctrl-Ab: (n=9)	Curve permuation, one-tailed, 1 million shuffles	P = 0.0279
	GluN1-Ab: (n=9)
S4C			P = 0.02443
Latency (significant PNs)	Ctrl-Ab: 0.0112 ± 0.0006 (8/3)	Mann-Whitney U-test (exact), tow-tailed	Z = -2.20755
	GluN1-Ab: 0.017 ± 0.0031 (8/3)		U = 15
S4D
Efficacy (significant PNs)	Ctrl-Ab: (n=9)	Curve permuation, one-tailed, 1 million shuffles	P = 0.0122
	GluN1-Ab: (n=9)
S4E (left)
Fraction of PNs with significant Reliability	Ctrl-Ab: (n=9)	Curve permuation, one-tailed, 1 million shuffles	P = 0.1358
	GluN1-Ab: (n=9)
S4E (middle)
Fraction of PNs with significant Efficacy	Ctrl-Ab: (n=9)	Curve permuation, one-tailed, 1 million shuffles	P = 0.1513
	GluN1-Ab: (n=9)
S4E (right)
Fraction of PNs with significant Latency	Ctrl-Ab: (n=9)	Curve permuation, one-tailed, 1 million shuffles	P = 0.3974
	GluN1-Ab: (n=9)
